# Multi-environment GWAS analysis for photosynthetic light use efficiency in *Arabidopsis thaliana*

**DOI:** 10.64898/2026.08.03.742429

**Authors:** Thu-Phuong Nguyen, Pádraic J. Flood, Charles Neris Moreira, Nihal Öztolan Erol, Tom P. J. M. Theeuwen, Jeremy Harbinson, Mark G.M. Aarts

## Abstract

Photosynthesis is acknowledged as a potential target to increase crop yield. Improved photosynthesis may be achieved by conventional breeding, exploiting the available natural genetic variation for photosynthesis traits. This approach is challenging for crops due to limitations in high-throughput photosynthesis phenotyping, the highly polygenic nature of photosynthesis, and its strongly dynamic response to environmental changes. Recent advancements in phenomics make accurate and detailed photosynthesis phenotyping more feasible, with the model species *Arabidopsis thaliana* paving the way for applications in crops. In this study, we examined photosynthesis parameters over time in the global Arabidopsis HapMap diversity panel exposed to three conditions: optimal nutrient supply, low phosphorus supply and low nitrogen supply. Combined with two previous studies on photosynthesis in response to low temperature, and to a one-step change in irradiance from low light to high light, five high-quality datasets were systematically analysed using the same approach (with one million-maker set, uni- and multi-variate analyses). Our findings emphasize the genetic complexity of photosynthesis, detecting hundreds of significant quantitative trait loci, only a small number of which are robust, and of which most are condition specific. Robust loci, found in multiple conditions, exemplify those suited for conferring higher all-round photosynthesis, and targets for marker-assisted selection, contributing to environmental resilience, while the multitude of small-effect conditional loci suggest that genomic selection approaches may be more suited to improve crop photosynthesis.
