## Supplemental Table 5 for "Multi-environment GWAS analysis for photosynthetic light use efficiency in *Arabidopsis thaliana*"

chr	window_start	Position	max_in_slide.1	max_in_slide.2	max_in_slide.3	max_in_slide.4	max_in_slide.5	max_in_slide.6	max_in_slide.7	max_in_slide.8	max_in_slide.9	max_in_slide.10	max_in_slide.11	max_in_slide.12	max_in_slide.13	max_in_slide.14	max_in_slide.15	max_in_slide.16	max_in_slide.17	max_in_slide.18	max_in_slide.19	max_in_slide.20	max_in_slide.21	max_in_slide.22	max_in_slide.23	max_in_slide.24	max_in_slide.25	max_in_slide.26	max_in_slide.27	max_in_slide.28	max_in_slide.29	max_in_slide.30	count	sum	QTLname
1	5650000	5650000	0	0	0	0	0	0	0	5.505.306.213	0	0	0	0	0	0	0	0	0	0	0	0	0	0	0	0	0	0	0	0	0	0	1	5.505.306.213	L1#1
1	6950000	6950000	0	0	0	0	0	0	0	0	0	0	0	0	0	0	0	0	0	0	0	0	0	0	0	0	0	0	6.138.674.184	0	0	0	1	6.138.674.184	L1#2
1	9300000	9300000	0	0	0	0	0	0	0	0	0	0	0	0	0	0	0	0	5.802.615.775	0	0	0	0	0	0	0	0	0	0	0	0	0	1	5.802.615.775	L1#3
1	20400000	20400000	0	0	0	0	0	0	0	0	0	0	0	0	0	0	0	0	0	0	0	0	0	0	0	0	0	0	7.229.688.101	0	0	0	1	7.229.688.101	L1#4
1	20425000	20425000	0	0	0	0	0	0	0	0	0	0	0	0	0	0	0	0	0	0	0	0	0	0	0	0	0	0	57.919.095	0	0	0	1	57.919.095	L1#5
1	22825000	22825000	0	0	0	0	0	0	0	0	0	0	0	0	0	0	0	0	0	0	0	0	0	5.829.635.592	0	0	0	0	0	0	0	0	1	5.829.635.592	L1#6
1	24625000	24625000	0	0	0	0	0	0	0	0	0	0	0	0	0	0	0	0	0	0	0	0	0	5.640.343.962	0	0	0	0	0	0	0	0	1	5.640.343.962	L1#7
1	24925000	24925000	0	0	0	0	0	0	0	0	0	0	0	0	0	0	0	0	0	0	0	0	0	0	0	0	0	0	0	0	550.258.322	0	1	550.258.322	L1#8
1	27900000	27900000	0	0	0	0	0	0	0	590.416.733	0	0	0	0	0	0	0	0	0	0	0	0	0	0	0	0	0	0	0	0	0	0	1	590.416.733	L1#9
1	27925000	27925000	0	0	0	0	0	0	0	0	5.502.201.664	0	0	0	0	0	0	0	0	0	0	0	0	0	0	0	0	0	0	0	0	0	1	5.502.201.664	L1#10
1	27975000	27975000	0	0	0	0	0	0	0	0	0	638.026.687	0	0	5.544.458.086	0	0	0	0	0	0	0	0	0	0	0	0	0	0	0	0	0	2	1.192.472.496	L1#11
2	75000	75000	0	0	0	0	0	0	0	0	0	0	0	0	5.682.460.431	6.434.182.276	0	6.148.489.711	572.319.618	576.864.639	0	0	0	0	6.308.893.565	0	0	0	0	0	5.594.454.897	0	7	4.166.032.345	L2#1
2	3075000	3075000	0	0	0	0	0	5.558.222.568	0	0	0	0	0	0	0	0	0	0	0	0	0	0	0	0	0	0	0	0	0	0	0	0	1	5.558.222.568	L2#2
2	4050000	4050000	0	5.545.437.447	0	0	0	5.637.941.848	0	0	0	0	0	0	0	0	0	0	0	0	0	0	0	0	0	0	0	0	0	0	0	0	2	111.833.793	L2#3
2	6600000	6600000	0	0	0	0	0	0	0	0	0	0	0	0	0	0	0	0	0	0	0	0	0	5.958.710.768	0	0	0	0	0	0	0	0	1	5.958.710.768	L2#4
2	10175000	10175000	5.749.488.025	6.140.196.594	5.735.505.658	0	0	0	0	0	0	0	0	0	0	0	0	0	0	0	0	0	0	0	0	0	0	5.519.239.018	0	0	0	0	4	2.314.442.929	L2#5
2	11175000	11175000	635.823.715	0	6.218.798.938	0	0	0	0	0	0	0	0	0	0	0	0	0	0	0	5.856.542.071	0	0	0	0	0	5.550.889.248	0	5.643.057.353	0	0	0	5	2.962.752.476	L2#6
2	13775000	13775000	0	0	0	0	0	0	0	5.981.376.883	0	0	0	0	0	0	0	0	0	0	0	0	0	0	0	0	0	0	0	0	0	0	1	5.981.376.883	L2#7
2	14975000	14975000	0	0	0	596.884.734	0	0	0	0	0	0	0	0	0	0	0	0	0	0	0	0	0	0	0	0	0	0	0	0	0	0	1	596.884.734	L2#8
3	1450000	1450000	0	0	0	0	0	0	0	0	0	0	0	5.560.453.054	0	5.690.915.385	5.502.683.946	0	0	0	0	0	0	0	0	0	0	0	0	0	0	0	3	1.675.405.239	L3#1
3	4050000	4050000	0	0	0	0	0	0	0	0	0	0	0	0	0	0	0	5.893.866.242	0	0	0	0	0	0	0	0	0	0	0	0	0	0	1	5.893.866.242	L3#2
3	7050000	7050000	0	0	0	0	0	0	0	0	0	0	0	0	0	0	0	0	0	0	0	0	685.534.081	0	0	0	0	0	0	0	0	0	1	685.534.081	L3#3
3	9875000	9875000	0	0	0	0	0	0	0	0	0	0	0	0	0	0	0	7.247.437.391	6.336.167.958	6.914.353.425	0	0	0	0	0	6.519.741.325	0	0	0	5.871.977.671	0	6.656.306.697	6	3.954.598.447	L3#4
3	11375000	11375000	0	5.701.517.869	6.007.765.185	0	0	0	0	0	0	0	0	0	0	0	0	0	0	0	0	0	0	0	0	0	0	0	0	0	0	0	2	1.170.928.305	L3#5
3	14225000	14225000	0	0	0	0	0	0	553.104.818	0	0	0	0	0	0	0	0	0	0	0	0	0	0	0	0	0	0	0	0	0	0	0	1	553.104.818	L3#6
4	6.00E+05	6.00E+05	5.752.999.218	0	0	0	0	0	0	0	0	0	0	0	0	0	0	0	0	0	0	0	0	0	0	0	0	0	0	0	0	0	1	5.752.999.218	L4#1
4	6525000	6525000	0	0	0	0	0	0	0	0	0	0	0	0	0	0	0	0	0	0	0	0	0	0	0	0	0	0	5.886.043.285	0	0	0	1	5.886.043.285	L4#2
4	6900000	6900000	0	0	0	0	0	0	0	0	0	0	0	0	0	5.810.372.429	598.056.299	0	0	0	0	0	0	0	0	0	0	0	0	0	0	0	2	1.179.093.542	L4#3
4	6950000	6950000	0	0	0	0	0	0	0	0	0	0	0	0	6.350.068.445	6.494.627.638	6.273.627.052	6.152.261.613	5.601.830.744	6.197.242.826	0	0	0	0	0	5.500.621.981	0	0	0	5.542.563.521	5.698.787.422	0	9	5.381.163.124	L4#4
4	7100000	7100000	0	0	5.523.563.588	0	0	0	0	0	0	0	0	0	0	0	0	0	0	0	0	0	0	0	0	0	0	0	0	0	0	0	1	5.523.563.588	L4#5
4	10775000	10775000	0	0	0	0	0	0	0	0	0	0	0	0	0	0	0	0	0	0	0	0	0	0	0	0	0	0	0	0	0	5.856.227.252	1	5.856.227.252	L4#6
4	12375000	12375000	0	0	5.636.348.917	0	0	0	0	0	0	0	0	0	0	0	0	0	0	0	0	0	0	0	0	0	0	0	0	0	0	0	1	5.636.348.917	L4#7
4	12400000	12400000	6.090.159.954	5.907.831.169	6.906.324.117	0	5.623.673.473	6.131.873.321	0	0	0	0	0	0	0	0	0	0	0	0	0	0	0	0	0	0	0	0	6.465.417.921	0	0	0	6	3.712.527.995	L4#8
4	16900000	16900000	0	0	0	0	0	0	0	0	0	0	0	0	0	0	0	0	0	0	0	0	0	0	0	0	0	0	0	0	0	6.254.629.036	1	6.254.629.036	L4#9
5	1350000	1350000	0	0	0	0	5.506.548.223	0	0	0	0	0	0	0	0	0	0	0	0	0	0	0	0	0	0	0	0	0	0	0	0	0	1	5.506.548.223	L5#1
5	2200000	2200000	0	0	0	0	0	0	0	0	0	0	0	0	0	0	0	0	0	0	0	0	0	0	0	0	0	0	554.984.731	0	0	0	1	554.984.731	L5#2
5	4200000	4200000	0	0	0	0	0	0	6.443.423.859	5.506.327.016	0	565.489.124	0	0	0	0	0	0	0	0	0	0	5.671.489.924	0	0	0	0	0	0	0	0	0	4	2.327.613.204	L5#3
5	4225000	4225000	0	0	0	0	0	0	5.810.074.207	0	0	0	0	0	0	0	0	0	0	0	0	0	0	0	0	0	0	0	0	0	0	0	1	5.810.074.207	L5#4
5	7550000	7550000	0	0	0	0	0	0	0	0	0	0	0	0	0	0	0	0	0	0	0	0	0	6.400.784.814	0	0	0	0	0	0	0	0	1	6.400.784.814	L5#5
5	7650000	7650000	0	0	0	0	0	0	0	0	0	0	0	0	0	0	0	0	0	0	0	0	0	6.597.577.485	0	0	0	0	0	0	0	0	1	6.597.577.485	L5#6
5	9500000	9500000	0	0	0	0	0	0	0	0	0	0	0	0	0	0	0	0	0	0	0	0	0	0	0	0	0	0	0	0	566.831.524	0	1	566.831.524	L5#7
5	18775000	18775000	0	0	0	0	0	0	0	0	0	0	0	0	0	0	0	0	0	0	0	0	0	0	0	0	0	0	6.060.416.207	0	0	0	1	6.060.416.207	L5#8
5	18875000	18875000	0	0	0	0	0	0	0	0	0	559.795.298	0	0	565.711.583	0	5.782.543.694	0	0	0	0	0	0	0	0	0	0	0	0	0	0	0	3	170.376.125	L5#9
5	19100000	19100000	0	0	0	0	0	0	0	0	0	0	0	0	0	0	0	0	0	0	0	5.996.557.133	0	0	0	0	0	0	0	0	0	0	1	5.996.557.133	L5#10
5	19450000	19450000	0	0	0	0	0	0	0	0	0	0	0	0	0	0	0	0	0	0	0	0	0	0	0	0	0	0	6.710.487.301	0	0	0	1	6.710.487.301	L5#11
5	19825000	19825000	0	0	6.199.981.997	0	0	0	0	0	0	0	0	0	0	0	0	0	0	0	0	0	0	0	0	0	0	0	5.697.555.425	0	0	0	2	1.189.753.742	L5#12
5	19850000	19850000	0	0	5.975.215.191	0	0	0	0	0	0	0	0	0	0	0	0	0	0	0	5.522.587.721	0	0	0	0	0	0	0	0	0	0	0	2	1.149.780.291	L5#13
5	19875000	19875000	0	0	5.977.286.317	0	5.552.324.536	0	0	0	0	0	0	0	0	0	0	0	0	0	0	0	0	0	0	0	0	0	0	0	0	0	2	1.152.961.085	L5#14
5	20025000	20025000	0	0	0	0	0	0	0	0	0	0	0	0	0	0	0	0	5.552.572.324	5.626.556.128	0	0	0	0	0	0	0	0	0	0	0	0	2	1.117.912.845	L5#15
5	21100000	21100000	0	0	0	0	0	0	0	0	0	0	0	0	0	0	5.598.211.869	0	0	0	0	0	0	0	0	0	0	0	0	0	0	0	1	5.598.211.869	L5#16
5	21275000	21275000	0	0	0	0	0	0	0	0	0	0	0	0	0	0	0	0	0	0	0	0	0	0	0	0	0	5.885.126.584	0	0	0	0	1	5.885.126.584	L5#17
5	24125000	24125000	0	0	0	0	0	0	0	0	0	0	0	0	0	0	0	0	0	0	0	0	0	0	0	0	0	0	7.240.630.221	0	0	0	1	7.240.630.221	L5#18
5	24525000	24525000	0	0	0	0	0	0	0	0	0	0	0	0	6.356.830.102	5.716.910.994	0	6.281.965.657	6.073.710.917	5.815.479.198	0	0	0	0	0	0	0	0	0	0	0	0	5	3.024.489.687	L5#19
5	25925000	25925000	0	6.532.419.862	0	0	0	0	0	0	0	0	0	0	0	0	0	0	0	0	5.526.864.841	0	0	0	0	0	0	6.283.995.821	0	0	0	0	3	1.834.328.052	L5#20
