## Supplemental Table 7 for "Multi-environment GWAS analysis for photosynthetic light use efficiency in *Arabidopsis thaliana*"

### Sheet: Sheet1
Priority	QTL name	chr	window	Dataset	LOD	Target SNP	SNP position	allele frequency	LD region	Gene ID	Gene name	Full gene name	Description (Source: Araport11)
1	O5#35	5	8275000	Optimal	6.94	8282217_5	8282217	0.18	size 12516	AT5G24316			proline-rich family protein
	P5#17			Low P	8.04	8285913_5	8285913	0.068	from 8280407_5	AT5G24318			O-Glycosyl hydrolases family 17 protein
	N5#13			Low N	7.89	8282691_5	8282691	0.431	to 8292923_5	AT5G24320			Transducin/WD40 repeat-like superfamily protein
	C5#18			Cold	6.25	8285044_5	8285044	0.061
2	O5#34	5	8175000	Control	6.06	8197303_5	8197303	0.065	size 38806	AT5G24140	SQE4	SQUALENE MONOOXYGENASE 2	Encodes a protein with similarity to squalene monoxygenases.
	N5#11			Low N	10.2	8187466_5	8187466	0.475	from 8165563_5	AT5G24150	SQE5 or SQP1	SQUALENE MONOOXYGENASE 5	squalene monooxygenase gene homolog
	C5#16			Cold	5.86	8181602_5	8181602	0.061	to 8204369_5	AT5G24155	SQE7	SQUALENE MONOOXYGENASE 7	FAD/NAD(P)-binding oxidoreductase family protein
										AT5G24160	SQE6	SQUALENE MONOOXYGENASE 6	squalene monooxygenase 6
										AT5G24165			hypothetical protein
										AT5G24170 *			Got1/Sft2-like vescicle transport protein family
										AT5G24180 *	PRLIP5		Lipase class 3-related protein
										AT5G24190 *	PRLIP7		Lipase class 3-related protein
										AT5G24200	PRLIP2		alpha/beta-Hydrolases superfamily protein
3	O2#30	2	11125000	Optimal	8.79	11137887_2	11137887	0.117	size 11902	AT2G26135	RFA9	RING FINGER ABA-RELATED 9	RING/U-box protein with C6HC-type zinc finger
	P2#13			Low P	6.43	11137887_2	11137887	0.132	from 11129023_2	AT2G26140	FTSH4	FTSH PROTEASE 4	Encodes an FtsH protease that is localized to the mitochondrion. Loss of function results in increased determinacy of the meristem that is exacerbated when plants are grown at higher temperatures.
									to 11140925_2	AT2G26150	HSFA2	HEAT SHOCK TRANSCRIPTION FACTOR A2	member of Heat Stress Transcription Factor (Hsf) family. Involved in response to misfolded protein accumulation in the cytosol. Regulated by alternative splicing and non-sense-mediated decay.
										AT2G26160 *	FDA16	F-BOX/DUF295 ANCESTRAL 16	F-box SKIP23-like protein (DUF295)
										AT2G26170	MAX1 or CYP711A1	MORE AXILLARY BRANCHES 1 or CYTOCHROME P450, FAMILY 711, SUBFAMILY A, POLYPEPTIDE 1	Encodes a protein with similarity to thromboxane-A synthase, member of the CYP711A cytochrome P450 family. MAX1 is a specific repressor of vegetative axillary buds generated by the axillary meristem. Expressed in vascular traces in the rosette stem and axillary buds throughout plant development. Mutants have increased axillary branches. Along with MAX3,4 thought to mediate control of shoot branch…
4	P5#18	5	8400000	Low P	5.8	8422696_5	8422696	0.311	size 36095	AT5G24590	ANAC091 or NAC91 or TIP	ARABIDOPSIS NAC DOMAIN CONTAINING PROTEIN 91	Member of NAc protein family. Interacts with turnip crinkle virus (TCV) capsid protein. Transcription factor involved in regulating the defense response of Arabidopsis to TCV.
	N5#16			Low N	5.7	8423944_5	8423944	0.059	from 8398989_5	AT5G24600			TRP-like ion channel protein (Protein of unknown function, DUF599)
	C5#20			Cold	6.8	8423944_5	8423944	0.058	to 8435084_5	AT5G24610			cyclic AMP-responsive element-binding protein
										AT5G24620			Pathogenesis-related thaumatin superfamily protein
										AT5G24630	BIN4 or MID	BRASSINOSTEROID-INSENSITIVE4 or MIDGET	This gene is predicted to encode a protein that forms part of the topoisomerase VI complex. BIN4 is a nuclear-localized protein that can bind DNA. bin4 mutants are brassinolide-insensitive dwarves with severely reduced cell size in leaves, roots, and hypocotyls. Proper development of root hairs and trichomes is also disrupted in bin4 mutants and they have elevated levels of double strand breaks i…
5	O5#15	2	350000	Optimal	6.96	357027_2	357027	0.076	size 13525	AT2G01810		RING/FYVE/PHD zinc finger superfamily protein
	P5#6			Low P	5.5	358230_2	358230	0.055	from 346898_2	AT2G01820	TMK3	TRANSMEMBRANE KINASE 3	Transmembrane kinase (TMK), member of the plant receptor-like kinase (RLK) family. TMKs are characterized by an extracellular leucine-rich-repeat (LRR) domain, a single transmembrane region and a cytoplasmic kinase domain. TMKs have been shown to act as critical modulators of cell expansion and cell proliferation.
	N5#3			Cold	5.82	350665_2	350665	0.239	to 360423_2
6	P5#15	5	8200000	Low P	6.12	8225068_5	8225068	0.071	size 12805	AT5G24200	PRLIP2	alpha/beta-Hydrolases superfamily protein
	N5#12			Low N	6.35	8215360_5	8215360	0.472	from 8214507_5	AT5G24205			other_RNA
	C5#17			Cold	5.93	8214967_5	8214967	0.402	to 8227312_5	AT5G24206			other_RNA
										AT5G24210	PRLIP1		alpha/beta-Hydrolases superfamily protein
										AT5G24220	PRLIP4		Lipase class 3-related protein
										AT5G24230	PRLIP6		Lipase class 3-related protein
										AT5G24240	ATPI4KGAMMA3 or MOP9.5		Encodes PI4Kc3, localizes to the nucleus and has autophosphorylation activity, but no lipid kinase activity. Overexpression mutants display late-flowering phenotype.
										AT5G24260			prolyl oligopeptidase family protein
7	P2#14	2	13775000	Low P	5.53	13786684_2	13786684	0.126	size 42970	AT2G32430			Galactosyltransferase family protein
	C2#18			Cold	6.73	13793789_2	13793789	0.055	from 13769734_2	AT2G32440	KAO2 or CYP88A4	ARABIDOPSIS ENT-KAURENOIC ACID HYDROXYLASE 2	ent-kaurenoic acid hydroxylase
	L2#7			LL-HL	5.98	13799973_2	13799973	0.376	to 13812704_2	AT2G32450			Calcium-binding tetratricopeptide family protein
										AT2G32460	ABS7 or ATM1 or MYB101	ABNORMAL SHOOT 7 or ARABIDOPSIS THALIANA MYB 1 or MYB DOMAIN PROTEIN 101	Member of the R2R3 factor gene family. ABA pathway regulator which may be regulated by DNA demethylation and the recruitment of transcription factors ERF57, ERF105, ERF48, and ERF111, which may contribute to the growth arrest induced by abscisic acid (ABA).
										AT2G32470			F-box associated ubiquitination effector family protein
										AT2G32480	ARASP	ARABIDOPSIS SERIN PROTEASE	Metalloprotease essential for plastid development. Located in the inner membrane of chloroplasts.
										AT2G32487			hypothetical protein
										AT2G32490			pseudogene of 3'-5' exonuclease domain-containing protein
										AT2G32500			Stress responsive alpha-beta barrel domain protein
										AT2G32510	MAPKKK17	MITOGEN-ACTIVATED PROTEIN KINASE KINASE KINASE 17	Member of MEKK subfamily involved in wound and JA induced signaling.Interacts with At5g40440, and activates At1g59580.
										AT2G32520			alpha/beta-Hydrolases superfamily protein
										AT5G32530			cellulose synthase-like B3
8	O5#15	5	3750000	Optimal	7.61	3753915_5	3753915		size 45621	AT5G11600			hypothetical protein
	P5#6			Low P	5.5	3752200_5	3752200		from 3729271_5	AT5G11610			Exostosin family protein
	N5#3			Low N	5.5	3751301_5	3751301	0.13	to 3774892_5	AT5G11620			SWIM zinc finger family protein / mitogen-activated protein kinase kinase kinase (MAPKKK)-like protein
										AT5G11630 *	NOXY2	NONRESPONDING TO OXYLIPINS 2	The mutant is insensitive to oxylipin 9-HOT treatment. Involved in plant defense.
										AT5G11640			Thioredoxin superfamily protein
										AT5G11650	MAGL13		alpha/beta-Hydrolases superfamily protein
										AT5G11660			Domain of unknown function 239 (DUF239) gene; conserved Neprosin-like catalytic domain; possibly involved in seed development.
										AT5G11670	NADP-ME2	ARABIDOPSIS THALIANA NADP-MALIC ENZYME 2	The malic enzyme (EC 1.1.1.40) encoded by AtNADP-ME2 is presumably a cytosolic enzyme involved in malate metabolism and possibly assisting the oxidative pentose phosphate pathway. AtNADP-ME2 counts for the major part of NADP-ME activity in mature tissues of Arabidopsis.
										AT5G11680			classical AGP protein
										AT5G11690	TIM17-3	TRANSLOCASE INNER MEMBRANE SUBUNIT 17-3	mitochondrial inner membrane translocase
										AT5G11700			ephrin type-B receptor
										AT5G11710	EPS1 or EPSIN1		PSIN1 plays an important role in the vacuolar trafficking of soluble proteins at the trans-Golgi network via its interaction with gamma-ADR, VTI11, VSR1, and clathrin. Associated with actin filaments and with the Golgi complex. Expressed in most tissues. The mRNA is cell-to-cell mobile.
* gene in LD region but without SNPs with r2>0.4
